# Epigenetic mechanisms mediating cell state transitions in chondrocytes

**DOI:** 10.1101/2020.10.26.319822

**Authors:** Manuela Wuelling, Christoph Neu, Andrea M. Thiesen, Simo Kitanovski, Yingying Cao, Anja Lange, Astrid M. Westendorf, Daniel Hoffmann, Andrea Vortkamp

**Author notes:** These authors contributed equally to this work (Manuela Wuelling, Christoph Neu).

## Abstract

Epigenetic modifications play critical roles in regulating cell lineage differentiation, but the epigenetic mechanisms guiding specific differentiation steps within a cell lineage have rarely been investigated. To decipher such mechanisms, we used the defined transition from proliferating (PC) into hypertrophic chondrocytes (HC) during endochondral ossification as a model. We established a map of activating and repressive histone modifications for each cell type. ChromHMM state transition analysis and Pareto-based integration of differential levels of mRNA and epigenetic marks revealed that differentiation associated gene repression is initiated by the addition of H3K27me3 to promoters still carrying substantial levels of activating marks. Moreover, the integrative analysis identified genes specifically expressed in cells undergoing the transition into hypertrophy.

Investigation of enhancer profiles detected surprising differences in enhancer number, location, and transcription factor binding sites between the two closely related cell types. Furthermore, cell type-specific upregulation of gene expression was associated with a shift from low to high H3K27ac decoration. Pathway analysis identified PC-specific enhancers associated with chondrogenic genes, while HC-specific enhancers mainly control metabolic pathways linking epigenetic signature to biological functions.
