## Supplementary tables for "Epigenetic mechanisms mediating cell state transitions in chondrocytes": SupplementaryTable1.xlsx

### Sheet: Tabelle1
PC	total reads	filtered reads	peaks	genes	intersect triplicate	peaks	genes
S1_PC_H3K4me3_ID26	27112669	12834547	27351	19890	PC_H3K4me3_IntersectS1-S2-S7.bed	18018	17815
S2_PC_H3K4me3_ID30	22052608	13778769	30462	20470
S7_PC_H3K4me3_ID45	26007243	12334777	24109	18765
S1_PC_H3K9ac_ID27	27096064	16333788	44876	20295	PC_H3K9ac_IntersectS1-S2-S3.bed	15277	15294
S2_PC_H3K9ac_ID31	16634665	12285645	34474	19011
S3_PC_H3K9ac_ID36	32112091	23156307	27027	17626
S2_PC_H3K9me3_ID32	28477386	14557437	73468	18405	PC_H3K9me3_IntersectS2-S3-S6.bed	22499	8380
S3_PC_H3K9me3_ID34	32409151	17721466	64824	17355
S6_PC_H3K9me3_ID43	18269596	10249937	144209	26858
S3_PC_H3K27ac_ID35	31188687	26077257	63731	22714	PCH3K27ac_IntersectS3-S5-S8.bed	28462	17547
S5_PC_H3K27ac_ID39	35996885	26010020	50536	21045
S8_PC_H3K27ac_ID47	21420755	17634443	79469	22925
S2_PC_H3K27me3_ID29	18822038	11117540	21122	10470	PC_H3K27me3_IntersectS2-S6-S8.bed	6642	5812
S6_PC_H3K27me3_ID80	22581614	12301.8	16119	9269
S8_PC_H3K27me3_ID62	19551820	12108720	21412	9767
S4_PC_H3K36me3_ID37	45787121	35349827	41958	20281	PC_H3K36me3_IntersectS4-S5-S6.bed	48277	17346
S5_PC_H3K36me3_ID40	22168292	15858908	72616	21997
S6_PC_H3K36me3_ID42	20809188	15647973	80674	24114
HC	total reads	filtered reads	peaks	genes	intersect	common peaks	common peaks
S2_HC_H3K4me3_ID15	26383800	16379975	22018	19267	HC_H3K4me3_IntersectS2-S5.bed	18066	18044
S5_HC_H3K4me3_ID21	28272694	18794567	19256	18334
S2_HC_H3K9ac_ID12	24577181	17637795	22572	17418	HC_H3K9ac_IntersectS2-S3.bed	15452	15757
S3_HC_H3K9ac_ID17	26878543	11722630	21265	17031
S2_HC_H3K9me3_ID13	38524859	20086038	41738	12263	HC_H3K9me3_IntersectS2-S5.bed	18533	7022
S5_HC_H3K9me3_ID22	32406653	19475185	32764	11327
S5_HC_H3K27acR_ID19	22696172	17621929	38274	19510	HC_H3K27ac_IntersectS5R-S7.bed	25373	16812
S7_HC_H3K27ac_ID25	32628262	26428753	51724	21504
S2_HC_H3K27me3_ID14	30949380	18883266	10972	8502	HC_10H3K27me3_IntersectS2-S3R.bed	8612	7087
S3_HC_H3K27me3R_ID16	26721409	11805666	15544	9877
S5_HC_H3K36me3_ID20	19602160	15546049	30739	17763	HC_H3K36me3_IntersectS5-S7.bed	29138	16748
S7_HC_H3K36me3_ID24	25700904	20208242	41889	20254
intersect PC duplicates	common peaks	common genes
PC_H3K4me3_IntersectS1-S2.bed	21957	19109
PC_H3K4me3_IntersectS1-S7.bed	18266	17871
PC_H3K4me3_IntersectS2-S7.bed	18531	17949
PC_H3K9ac_IntersectS1-S2.bed	19786	16763
PC_H3K9ac_IntersectS1-S3.bed	17374	15967
PC_H3K9ac_IntersectS2-S3.bed	15904	15513
PC_H3K9me3_IntersectS2-S3.bed	30810	10797
PC_H3K9me3_IntersectS2-S6.bed	39472	12006
PC_H3K9me3_IntersectS3-S6.bed	34804	11409
PC_H3K27ac_IntersectS3-S5.bed	32878	18618
PC_H3K27ac_IntersectS3-S8.bed	38356	19009
PC_H3K27ac_IntersectS5-S8.bed	32458	17836
PC_H3K27me3_IntersectS2-S6.bed	9183	6915
PC_H3K27me3_IntersectS2-S8.bed	9584	6648
PC_H3K27me3_IntersectS6-S8.bed	7828	6365
PC_H3K36me3_IntersectS4-S5.bed	46999	17972
PC_H3K36me3_IntersectS4-S6.bed	46755	19085
PC_H3K36me3_IntersectS5-S6.bed	64682	19378

### Sheet: Tabelle2
PC	Histone mark	reads	NRF	PBC	NSC	RSC	Duplicate	Pearson correlation	Spearman correlation
S1_PC_H3K4me3_ID26	H3K4me3	12834547	0.6261	0.5983	1.0720	1.1706	S1-S2	0.9783	0.5790
S2_PC_H3K4me3_ID30	H3K4me3	13778769	0.8282	0.82474	1.0805	1.1699	S1-S7	0.8950	0.5026
S7_PC_H3K4me3_ID45	H3K4me3	12334777	0.7023	0.6899	1.0361	0.9383	S2-S7	0.9013	0.5474
S1_PC_H3K9ac_ID27	H3K9ac	16333788	0.7031	0.6854	1.0299	1.1860	S1-S2	0.9465	0.8271
S2_PC_H3K9ac_ID31	H3K9ac	12285645	0.9189	0.9189	1.0275	1.0271	S1-S3	0.8731	0.7620
S3_PC_H3K9ac_ID36	H3K9ac	23156307	0.9160	0.9190	1.0083	0.8721	S2-S3	0.8830	0.7367
S2_PC_H3K9me3_ID32	H3K9me3	14557437	0.9533	0.9734	1.0101	0.3980	S2-S3	0.8480	0.6005
S3_PC_H3K9me3_ID34	H3K9me3	17721466	0.9597	0.9763	1.0083	0.3937	S2-S6	0.8025	0.4790
S6_PC_H3K9me3_ID43	H3K9me3	10249937	0.9531	0.9663	1.0142	0.3989	S3-S6	0.8154	0.4958
S3_PC_H3K27ac_ID35	H3K27ac	26077257	0.9666	0.9675	1.0104	1.2972	S3-S5	0.9178	0.8646
S5_PC_H3K27ac_ID39	H3K27ac	26010020	0.9011	0.9015	1.0108	0.9552	S3-S8	0.9133	0.8467
S8_PC_H3K27ac_ID47	H3K27ac	17634443	0.9721	0.9730	1.0089	0.8768	s5-S8	0.8941	0.8298
S2_PC_H3K27me3_ID29	H3K27me3	11117540	0.9557	0.9677	1.0114	0.3962	S2-S6	0.9049	0.6938
S6_PC_H3K27me3_ID80	H3K27me3	12301.8	0.9023	0.9137	1.0132	0.4434	S2-S8	0.8705	0.6699
S8_PC_H3K27me3_ID62	H3K27me3	12108720	0.9684	0.9783	1.0096	0.3777	S6-S8	0.8768	0.6561
S4_PC_H3K36me3_ID37	H3K36me3	35349827	0.9405	0.9410	1.0067	0.6435	S4-S5	0.9372	0.8565
S5_PC_H3K36me3_ID40	H3K36me3	15858908	0.9514	0.9534	1.0060	0.4941	S4-S6	0.8832	0.9157
S6_PC_H3K36me3_ID42	H3K36me3	15647973	0.9486	0.9503	1.0058	0.5248	S5-S6	0.8497	0.8398
HC	Histone mark	reads	NRF	PBC	NSC	RSC	Duplicate	Pearson Correlation	Spearman correlation
S2_HC_H3K4me3_ID15	H3K4me3	16379975	0.8375	0.8354	1.0897	1.1174	S2-S5	0.9635	0.6347
S5_HC_H3K4me3_ID21	H3K4me3	18794567	0.8889	0.8902	1.0459	1.0947
S2_HC_H3K9ac_ID12	H3K9ac	17637795	0.8841	0.8824	1.0283	1.0371	S2-S3	0.9575	0.7518
S3_HC_H3K9ac_ID17	H3K9ac	11722630	0.5088	0.5122	1.0378	1.2695
S2_HC_H3K9me3_ID13	H3K9me3	20086038	0.9593	0.9789	1.0054	0.3264	S2-S5	0.7653	0.5904
S5_HC_H3K9me3_ID22	H3K9me3	19475185	0.9733	0.9849	1.0069	0.4049
S5_HC_H3K27acR_ID19	H3K27ac	17621929	0.9642	0.9662	1.0089	0.7299	S5R-S7	0.8423	0.8559
S7_HC_H3K27ac_ID25	H3K27ac	26428753	0.9338	0.9337	1.0105	0.9773
S2_HC_H3K27me3_ID14	H3K27me3	18883266	0.9492	0.9596	1.0066	0.4386	S2-S3R	0.8993	0.7779
S3_HC_H3K27me3R_ID16	H3K27me3	11805666	0.6867	0.6921	1.0096	0.3783
S5_HC_H3K36me3_ID20	H3K36me3	15546049	0.9787	0.9799	1.0070	0.5886	S5-S7	0.9274	0.9104
S7_HC_H3K36me3_ID24	H3K36me3	20208242	0.9716	0.9726	1.0066	0.5930
control	antibody	reads	NRF	PBC	NSC	RSC	Duplicate	Pearson Correlation	Spearman correlation
S1_PC_IgG	IgG	19186671	0.8575	0.8583	1007	0.5397	S1-S2	0.4361	0.3804
S2_PC_IgG	IgG	16220855	0.4041	0.3292	1019	0.6668	S1-S3	0.57445	0.4484
S3_PC_IgG	IgG	22874051	0.8218	0.8246	1005	0.4495	S1-S4	0.7275	0.4577
S4_PC_IgG	IgG	27232892	0.7042	0.6933	1007	0.5461	S1-S5	0.6392	0.4521
S5_PC_IgG	IgG	22024130	0.7710	0.7645	1007	0.4896	S1-S6	0.5704	0.3813
S6_PC_IgG	IgG	15172040	0.5490	0.5205	1009	0.3851	S1-S8	0.6875	0.4077
S8_PC_IgG	IgG	16046722	0.9071	0.9094	1005	0.4153	S2-S3	0.6752	0.4317
							S2-S4	0.4919	0.4279
							S2-S5	0.6838	0.4267
							S2-S8	0.4202	0.4005
							S3-S4	0.7087	0.4790
							S3-S5	0.8070	0.4990
							S3-S8	0.6702	0.4940
							S4-S5	0.7085	0.5148
							S4-S8	0.7017	0.4553
							S5-S8	0.6411	0.3619
S2_HC_Igg	IgG	18953168	0.4662	0.4026	1007	0.3586	S2-S3	0.4201	0.2913
S3_HC_Igg	IgG	8683893	0.3017	0.3420	1019	0.3014	S2-S5	0.6365	0.4573
S5_HC_Igg	IgG	24229297	0.8592	0.8597	1007	0.5356	S2-S7	0.0799	0.2633
S7_HC_Igg	IgG	206141	0.4006	0.4564	1601	0.2533	S3-S5	0.4944	0.3388
							S3-S7	0.0483	0.3427
							S5-S7	0.1059	0.0782
