## Supplementary tables for "Epigenetic mechanisms mediating cell state transitions in chondrocytes": SupplementaryTable2.xlsx

### Sheet: Tabelle1
GO-Selection	HKG-Selection
Acan	1110012L19Rik
Acd	Abcf1
Adamts12	Acaa1a
Adamts7	Acaa1b
Aff3	Actb
Aldh1a2	Actg1
Alx1	Actr1a
Alx3	Actr3
Alx4	Adar
Anxa2	Add1
Anxa6	Adsl
Arid5a	Anapc5
Asph	Anp32b
Atp7a	Anxa7
Atrx	Ap3s2
Axin2	Arf3
B9d1	Arhgap1
Bak1	Arih2
Barx2	Arpc2
Bax	Atf4
Bbs1	Atp6v1d
Bbs2	Atxn10
Bbs7	Cacybp
Bcl2l11	Calm2
Bmp1	Canx
Bmp10	Capzb
Bmp2	Cars
Bmp3	Casp9
Bmp4	Cbfb
Bmp5	Ccni
Bmp6	Cct4
Bmp7	Cdipt
Bmp8a	Cherp
Bmp8b	Cnot1
Bmpr1a	Cops6
Bmpr1b	Cox4i1
Bmpr2	Cox5b
C2cd3	Cox6a1
Cacna1c	Cox7a2l
Carm1	Csnk1a1
Cbs	Ctdsp2
Ccn1	Cyb5r3
Ccn2	Dazap2
Ccn3	Ddb1
Cd44	Ddost
Cer1	Ddx42
Chadl	Dedd
Chd7	Dhx15
Chst11	Dnaja1
Chsy1	Dnajc8
Cnmd	Dut
Coch	Eef1b2
Col10a1	Eef1d
Col11a1	Eef2
Col11a2	Ei24
Col12a1	Eif2s1
Col14a1	Eif4a2
Col1a1	Eif4b
Col20a1	Erh
Col27a1	Fam32a
Col2a1	Fau
Col6a1	Fbxo7
Col6a2	Ftl1
Col6a3	Ftl1-ps1
Col7a1	Gabarap
Comp	Gak
Cplane1	Gapvd1
Crabp2	Gdi2
Creb3l2	Ghitm
Csgalnact1	Gm10131
Cst10	Gm10320
Ctnnb1	Gm11273
Ctsk	Gm21972
Cyp26b1	Gm45713
Cytl1	Gm9844
Ddrgk1	Gorasp2
Dkk1	Gpr107
Dlx2	Gtf2i
Dlx5	Gtf3a
Dlx6	H3f3a
Dync2h1	H3f3b
Ece1	Hdac3
Ecm1	Hdgf
Edn1	Hfe
Efemp1	Hsbp1
En1	Idh3b
Ep300	Ilf3
Esrra	Immt
Evc	Jtb
Evx2	Kars
Fam92a	Kcmf1
Fbn2	Kdelr2
Fbxw4	Khdrbs1
Fgf10	Khsrp
Fgf18	Kpnb1
Fgf2	Lamp1
Fgf4	Larp1
Fgf6	Lypla2
Fgf8	Maml1
Fgf9	Mapre1
Fgfr1	Mark3
Flvcr1	Mat2b
Fmn1	Mdh2
Foxn1	Morf4l1
Fras1	Morf4l2
Frem2	Mpzl1
Frzb	Myl6
Fuz	Naca
Fzd6	Nars
Gas1	Ncl
Gdf2	Ncoa4
Gdf5	Ncoa6
Gdf6	Ncor1
Ghr	Ndufab1
Gja1	Ndufb1-ps
Gja5	Ndufb2
Glg1	Ndufb8
Gli2	Ndufc2
Gli3	Nol9
Gna12	Nono
Gnaq	Npm1
Gnas	Nsfl1c
Gpc3	Nudc
Grem1	Nudt3
Grhl2	Oaz1
Hand1	Osbp
Hand2	Otub1
Hdac1	Pabpc2
Hes5	Pabpc6
Hif1a	Pabpn1
Hmga2	Pafah1b1
Hnf1a	Pcbp2
Hoxa10	Pdia6
Hoxa11	Pex16
Hoxa3	Phb2
Hoxa5	Pin4
Hoxa9	Pitpnb
Hoxb3	Polr2c
Hoxc10	Pom121
Hoxc11	Ppp1cc
Hoxc13	Ppp2ca
Hoxc4	Ppp2r2a
Hoxd10	Ppt1
Hoxd12	Prdx6
Hoxd13	Prdx6b
Hoxd3	Prkar2a
Hoxd9	Psma1
Hyal1	Psma6
Hyal2	Psmb1
Hyal3	Psmb2
Ift122	Psmb4
Ift140	Psmc1
Ift172	Psmc2
Ift52	Psmd1
Ift80	Psmd13
Ihh	Ptdss1
Il17f	Ptges3
Impad1	Ptma
Intu	Ptp4a2
Iqce	Qars
Itga6	Rab11a
Itgb4	Rab1a
Itgb8	Rab5a
Kat2a	Rac1
Kat2b	Rbmx
Kdf1	Rhoa
Kremen1	Ring1
Kremen2	Riok3
Lef1	Rpl12
Lep	Rpl13
Lmbr1	Rpl13a
Lnpk	Rpl15
Loxl2	Rpl18
Lrp4	Rpl22
Lrp5	Rpl24
Lum	Rpl27
Maf	Rpl28
Map3k20	Rpl3
Mapk14	Rpl30
Mapk3	Rpl36
Matn1	Rpl37
Matn2	Rpl37a
Matn3	Rpl38
Mbl2	Rpl4
Mbnl1	Rpl6
Mecom	Rpl9-ps1
Med1	Rpn2
Med31	Rpp30
Mef2c	Rps10
Mef2d	Rps12
Megf8	Rps13
Meox2	Rps14
Mex3c	Rps16
Mgp	Rps17
Mkks	Rps21
Mks1	Rps26
Mmp13	Rps3
Msx1	Rps3a1
Msx2	Rps6
Mustn1	Rps9
Mycn	Rragc
Myf5	Rtn4
Nfib	Sap18
Nipbl	Sap18b
Nkx3-2	Sdha
Nog	Sdhc
Notch1	Sec61b
Nppc	Serbp1
Nr2f2	Set
Osr1	Sf3a1
Osr2	Sf3b1
Otor	Sfpq
Pam	Sh3glb1
Pax7	Slc25a3
Pbx1	Snw1
Pbx2	Snx3
Pcsk5	Son
Pitx1	Spag7
Pitx2	Spcs2
Pkd1	Spg21
Pkdcc	Srp14
Plxna2	Srpk1
Poc1a	Ssr2
Por	St13
Prkab1	Strap
Prrx1	Sumo2
Psen1	Sumo3
Ptch1	Supt7l
Pth	Syncrip
Pth1r	Tardbp
Pthlh	Tax1bp1
Rara	Tcf20
Rarb	Tcp1
Rarg	Tgoln1
Rax	Timm8b
Rc3h2	Tmed9
Rdh10	Tmem59
Reck	Tomm7
Rela	Tpi1
Rflna	Tubb5
Rflnb	Txnl1
Rnf165	U2af2
Ror2	Ubap2l
Rpgrip1l	Ube2a
Rspo2	Ube2i
Rspo3	Usp7
Rspo4	Vapa
Runx2	Vdac2
Runx3	Vdac3
Sall1	Wdr1
Sall3	Wdr48
Sall4	Xpo6
Satb2	Xrcc5
Scin	Ylpm1
Scube2	Ywhab
Scx	Ywhae
Sema3c	Ywhaq
Serpinh1	Ywhaz
Sfrp2	Yy1
Shh	Zc3h11a
Shox2	Zfp207
Six2	Zfp24
Slc39a1	Zfp410
Slc39a3	Zfp78
Slc7a11	Zfp957
Smad1
Smad3
Smad4
Smad5
Smad9
Smarca4
Smoc1
Smpd3
Snai1
Snai2
Snorc
Snx19
Sox11
Sox4
Sox5
Sox6
Sox9
Sp8
Sp9
Srf
Stc1
Sulf1
Sulf2
Tapt1
Tbc1d32
Tbx2
Tbx3
Tbx4
Tbx5
Tfap2b
Tgfb1
Tgfb2
Tgfbi
Tgfbr1
Tgfbr2
Thbs3
Thra
Thrb
Timp1
Tmem107
Tmem231
Traf3ip1
Trip11
Trp63
Trpv4
Ttbk2
Tulp3
Twist1
Tyms
Uncx
Vit
Vwa1
Vwa2
Wdpcp
Wdr19
Wnt10b
Wnt2b
Wnt3
Wnt5a
Wnt5b
Wnt7a
Wnt7b
Wnt9a
Zbtb16
Zbtb7a
Zeb1
Zfp219
Zmpste24
Znrf3
