## Supplementary tables for "Epigenetic mechanisms mediating cell state transitions in chondrocytes": SupplementaryTable3.xlsx

### Sheet: Tabelle1
gene name	Ensembl gene ID	PC1(TPM)	PC2(TPM)	HC3 (TPM)	HC4(TPM)	beta	se_beta	cell type	Reference
Acan	ENSMUSG00000030607	2507.69	1838.79	924.23	1779.89	0.5	0.35	PHC	(Shibata et al., 2003; Tan et al., 2018)
Aff3	ENSMUSG00000037138	48.7	33.24	4.77	5.36	2.04	0.3	PC	(Tan et al., 2018)
Atp7a	ENSMUSG00000033792	33.22	66.11	62.34	111.44	-0.59	0.45
Atrx	ENSMUSG00000031229	168.9	252.9	252.54	229.55	-0.2	0.24	PC-PHC	(Solomon et al., 2009)
Axin2	ENSMUSG00000000142	6.4	6.45	33.9	26.69	-1.58	0.3	PHC-HC	(Dao et al., 2010)
Bmp2	ENSMUSG00000027358	5.61	8.76	58.52	58.17	-2.13	0.24	PHC-HC	(Feng et al., 2003; Nilsson et al., 2007)
Bmp4	ENSMUSG00000021835	3.58	2.03	2.43	1.16	0.44	0.47	PHC-HC	(Minina et al., 2005; Shu et al., 2011)
Bmp7	ENSMUSG00000008999	24.83	19.28	10.14	8.03	0.87	0.27	PC	(Minina et al., 2005)
Cacna1c	ENSMUSG00000051331	10.16	6.36	2.81	2.39	1.12	0.27	PC	(Cao et al., 2017)
Col12a1	ENSMUSG00000032332	50.23	51.62	42.37	18.51	0.58	0.43	HC	(Tan et al., 2018)
Col27a1	ENSMUSG00000045672	406.04	285.93	80.11	85.85	1.4	0.25	PC	(Hjorten et al., 2007; Tan et al., 2018)
Frzb	ENSMUSG00000027004	34.08	46.55	201.9	458.14	-2.05	0.43	PHC-HC	(Witte et al., 2009)
Gpc3	ENSMUSG00000055653	824.49	741.23	364.58	391.05	0.71	0.26	PC-PHC	(Tan et al., 2018; Viviano et al., 2005)
Hoxa5	ENSMUSG00000048763	8.31	8.77	3.068	4.54	0.8	0.31	PC	Holzmann et al.2018
Hoxb3	ENSMUSG00000048763	2.09	1.26	2.62	1.39	-0.19	0.44
Maf	ENSMUSG00000055435	8.67	20.79	206.79	322.23	-2.97	0.49	HC	(MacLean et al., 2003)
Mecom	ENSMUSG00000027684	4.8	6.57	1.59	1.44	1.29	0.34
Meox2	ENSMUSG00000036144	1.45	1.69	1.88	4.11	-0.59	0.38	PHC	(Tan et al., 2018)
Nr2f2	ENSMUSG00000030551	1.04	1.17	1.81	1.75	-0.49	0.4
Prrx1	ENSMUSG00000026586	43.19	51.69	51.57	28.47	0.2	0.33	PC	(Chesterman et al., 2001)
Ptch1	ENSMUSG00000021466	169.89	182.72	76.73	82.75	0.77	0.23	PC	(Tan et al., 2018; Vortkamp et al., 1996)
Pth1r	ENSMUSG00000032492	49.21	30.71	154.68	264.59	-1.67	0.33	PHC	(Vortkamp et al., 1996)
Rspo3	ENSMUSG00000019880	9.42	15.51	7.2	2.21	1.08	0.66
Sox5	ENSMUSG00000041540	283.31	235.93	48.4	35.01	1.82	0.24	PC	(Lefebvre et al., 1998; Tan et al., 2018)
Sox6	ENSMUSG00000051910	306.5	272.52	145.64	102.37	0.85	0.25	PC	(Lefebvre et al., 1998; Zhang et al., 2015)
Sox9	ENSMUSG00000000567	490.34	398.08	168.84	78.91	1.33	0.41	PC	(Lefebvre et al., 1998; Wagner et al., 1994)
Sulf1	ENSMUSG00000016918	12.59	32.6	133.72	437.41	-2.5	0.75	PHC-HC	(Ratzka et al., 2008; Tan et al., 2018)
Twist1	ENSMUSG00000035799	7.91	7.88	23.61	25.23	-1.15	0.28	PC	(Guzzo et al., 2011)
Wnt5a	ENSMUSG00000021994	27.87	23.45	28.86	21.41	0	0.28	PC-PHC	(Yang et al., 2003)
Wnt5b	ENSMUSG00000030170	2.76	2.7	12.79	32.81	-2.03	0.45	PHC	(Tan et al., 2018; Yang et al., 2003)
Zbtb7a	ENSMUSG00000035011	11.74	10.15	10.57	7.68	0.17	0.28

### Sheet: Tabelle2
gene name	Ensembl gene ID	PC1 (TPM)	PC2 (TPM)	HC3 (TPM)	HC4 (TPM)	beta	se_beta
Alx3	ENSMUSG00000014603	0.04	0	0	0	NA	NA
Alx4	ENSMUSG00000040310	1.77	1.74	2.87	1.27	-0.02	0.42
Barx2	ENSMUSG00000032033	0.04	0.05	1.65	0	NA	NA
Bmp8b	ENSMUSG00000002384	0.47	0.45	2.25	2.76	NA	NA
Coch	ENSMUSG00000020953	1.43	1.32	1.81	0.74	NA	NA
Col2a1	ENSMUSG00000022483	6590.88	3951.25	3051.81	3879.03	0.33	0.28
Dkk1	ENSMUSG00000024868	1.10	0.917	5189	3.71	NA	NA
Dlx2	ENSMUSG00000023391	0	0.12	1.37	0.67	NA	NA
En1	ENSMUSG00000058665		0.07	0	0.82	NA	NA
Gdf6	ENSMUSG00000051279	0.04	0	0.34	0	NA	NA
Hoxc11	ENSMUSG00000001656	0.02	0	0	0	NA	NA
Hoxd12	ENSMUSG00000001823	0.05	0.18	0	0	NA	NA
Hoxd13	ENSMUSG00000001819	0.79	0.53	0.76	0	NA	NA
Kremen2	ENSMUSG00000040680	0.24	0.33	0.82	0	NA	NA
Msx1	ENSMUSG00000048450	2.94	1.83	3.41	1.61	-0.03	0.45
Msx2	ENSMUSG00000021469	2.20	1.65	1.66	1.17	0.29	0.39
Osr1	ENSMUSG00000048387	0.33	0.69	0.05	0.11	NA	NA
Osr2	ENSMUSG00000022330	2.76	1.51	0	1.22	NA	NA
Pax7	ENSMUSG00000028736	0.06	0	0.38	0	NA	NA
Pitx1	ENSMUSG00000021506	0.19	0.03	0.03	0	NA	NA
Pitx2	ENSMUSG00000028023	1.12	0.45	1.26	0	NA	NA
Rax	ENSMUSG00000024518	0	0.06	0	0	NA	NA
Sall4	ENSMUSG00000027547	0.36	0	0	31.73	NA	NA
Shh	ENSMUSG00000002633	2.28	0.59	0.79	0.89	NA	NA
Shox2	ENSMUSG00000027833	12.18	187.6	11.25	29.65	0.94	0.72
Six2	ENSMUSG00000024134	21.52	21.16	5.87	33.63	1.54	0.30
Tbx4	ENSMUSG00000000094	1.34	1.35	0.03	0.09	NA	NA
Tbx5	ENSMUSG00000018263	44.39	43.21	2.28	4.06	1.48	0.88
Tfap2b	ENSMUSG00000025927	0.32	0.23	0.44	0.39	NA	NA
Thrb	ENSMUSG00000021779	7.33	6.23	13.44	18.07	-0.88	0.35
gene name	Ensembl gene ID	PC1 (TPM)	PC2 (TPM)	HC3 (TPM)	HC4 (TPM)	beta	se_beta
Vwa2	ENSMUSG00000025082	0.04	0.10	0	0	NA	NA
Wnt10b	ENSMUSG00000022996	0.22	0.08	0	0	NA	NA
Wnt3	ENSMUSG00000000125	0.01	0.03	0	0	NA	NA
Wnt7b	ENSMUSG00000022382	0.01	0.04	0.38	0	NA	NA
Zbtb16	ENSMUSG00000066687	2142	2.33	2.	12.40	-1.35	0.36
