## Supplementary tables for "Epigenetic mechanisms mediating cell state transitions in chondrocytes": SupplementaryTable5.xlsx

### Sheet: Tabelle1
PC-specific SE
gene name	Ensembl gene ID	beta	se_beta
Ppp1r9a	ENSMUSG00000032827	2.50255	0.833926
Sorbs1	ENSMUSG00000025006	2.32252	0.252951
Lrig3	ENSMUSG00000020105	2.15161	0.283389
Aff3	ENSMUSG00000037138	2.03869	0.297623
Oaf	ENSMUSG00000032014	2.0348	0.322977
Dok1	ENSMUSG00000068335	1.91829	0.441622
Rgma	ENSMUSG00000070509	1.88762	0.273701
Sulf2	ENSMUSG00000006800	1.86609	0.299115
Wwp2	ENSMUSG00000031930	1.85739	0.235312
Plac1	ENSMUSG00000061082	1.84185	0.386799
Sox5	ENSMUSG00000041540	1.81833	0.238093
Unc5c	ENSMUSG00000059921	1.7375	0.381766
Dact1	ENSMUSG00000044548	1.70874	0.368975
Lrrc17	ENSMUSG00000039883	1.66434	0.254172
Sorbs2	ENSMUSG00000031626	1.6474	0.644031
Fam180a	ENSMUSG00000047420	1.63685	0.611403
Myc	ENSMUSG00000022346	1.63326	0.358585
Kcns1	ENSMUSG00000040164	1.63076	0.408521
Ucma	ENSMUSG00000026668	1.61342	0.559913
Bmpr1b	ENSMUSG00000052430	1.60548	0.831579
Angptl2	ENSMUSG00000004105	1.50621	0.252147
Runx3	ENSMUSG00000070691	1.49531	0.330773
Pkdcc	ENSMUSG00000024247	1.47765	0.675971
Gli2	ENSMUSG00000048402	1.4165	0.856762
Col27a1	ENSMUSG00000045672	1.40102	0.247617
Cnmd	ENSMUSG00000022025	1.37676	0.309931
Bmper	ENSMUSG00000031963	1.34556	0.321227
Sox9	ENSMUSG00000000567	1.32999	0.406857
Trpv4	ENSMUSG00000014158	1.32565	0.290793
Zfp423	ENSMUSG00000045333	1.29052	0.328801
Bcat1	ENSMUSG00000030268	1.2273	0.531143
Id4	ENSMUSG00000021379	1.20395	0.363028
Tbx15	ENSMUSG00000027868	1.19499	0.286628
Gramd3	ENSMUSG00000001700	1.16814	0.304263
Itga11	ENSMUSG00000032243	1.16402	0.686815
Igf2bp1	ENSMUSG00000013415	1.15863	0.513715
Xylt1	ENSMUSG00000030657	1.13978	0.38124
Rnf144b	ENSMUSG00000038068	1.13664	0.424583
Hnrnpa3	ENSMUSG00000059005	1.12179	0.559978
Ldlrad3	ENSMUSG00000048058	1.03579	0.232831
Pdzrn3	ENSMUSG00000035357	1.01759	0.27196
Ebf3	ENSMUSG00000010476	1.01497	0.290745
Stard13	ENSMUSG00000016128	1	0.322538
Scd2	ENSMUSG00000025203	0.946523	0.26773
Psmg1	ENSMUSG00000022913	0.945484	0.277571
Spsb4	ENSMUSG00000046997	0.942154	0.308887
gene name	Ensembl gene ID	beta	se_beta
Lef1	ENSMUSG00000027985	0.915003	0.240061
Prdm16	ENSMUSG00000039410	0.913354	0.38952
Rflna	ENSMUSG00000037962	0.904472	0.233911
Tshz1	ENSMUSG00000046982	0.903701	0.331225
Lpar4	ENSMUSG00000049929	0.89961	0.261003
Fam20b	ENSMUSG00000033557	0.886555	0.234633
Chd9	ENSMUSG00000056608	0.878804	0.236869
Bmp7	ENSMUSG00000008999	0.867172	0.266719
Sh3rf1	ENSMUSG00000031642	0.857908	0.393168
Fndc3b	ENSMUSG00000039286	0.853834	0.242173
Sox6	ENSMUSG00000051910	0.845948	0.245127
Col9a1	ENSMUSG00000026147	0.839053	0.269126
Cep135	ENSMUSG00000036403	0.806898	0.276709
Mras	ENSMUSG00000032470	0.804492	0.355566
Thsd4	ENSMUSG00000032289	0.776953	0.298378
Agbl3	ENSMUSG00000038836	0.759109	0.317419
Nfatc2	ENSMUSG00000027544	0.746911	0.290566
Slc25a13	ENSMUSG00000015112	0.743874	0.737187
Tox	ENSMUSG00000041272	0.732238	0.257093
Gmds	ENSMUSG00000038372	0.717274	0.370339
Cd82	ENSMUSG00000027215	0.710723	0.287854
Abtb2	ENSMUSG00000032724	0.709599	0.288643
Tmem164	ENSMUSG00000047045	0.709462	0.471493
Cops8	ENSMUSG00000034432	0.70854	1.13343
Gpc3	ENSMUSG00000055653	0.707777	0.257357
Epb41l1	ENSMUSG00000027624	0.70337	0.321378
Mrpl37	ENSMUSG00000028622	0.646227	0.483811
Otub1	ENSMUSG00000024767	0.629948	0.343368
Zfp521	ENSMUSG00000024420	0.624067	0.240441
Chst3	ENSMUSG00000057337	0.623894	0.312572
Pdxk	ENSMUSG00000032788	0.583523	0.353153
Ptpn14	ENSMUSG00000026604	0.580222	0.238343
Rpusd4	ENSMUSG00000032044	0.578072	0.424416
Ercc6l2	ENSMUSG00000021470	0.569367	0.25863
Tnfaip8	ENSMUSG00000062210	0.549861	0.470524
1700034J05Rik	ENSMUSG00000040163	0.534264	4.67984
Tmem17	ENSMUSG00000049904	0.51592	0.402245
Zfp385b	ENSMUSG00000027016	0.513217	0.233793
Ciz1	ENSMUSG00000039205	0.510573	0.263014
Pelo	ENSMUSG00000042275	0.508586	0.34279
Sh3bp5	ENSMUSG00000013646	0.493414	0.476441
Rps24	ENSMUSG00000025290	0.483757	0.271012
Plagl1	ENSMUSG00000019817	0.477755	0.504759
Ctdp1	ENSMUSG00000033323	0.453702	0.535853
Nek6	ENSMUSG00000026749	0.410297	0.647783
Nr4a1	ENSMUSG00000023034	0.402701	0.293108
Tom1l2	ENSMUSG00000000538	0.3989	0.308793
gene name	Ensembl gene ID	beta	se_beta
Sned1	ENSMUSG00000047793	0.386393	0.245584
Ebf1	ENSMUSG00000057098	0.381356	0.236944
Asb13	ENSMUSG00000033781	0.380784	0.427619
Setbp1	ENSMUSG00000024548	0.373734	0.237432
Ctdspl	ENSMUSG00000047409	0.34408	0.910769
Col2a1	ENSMUSG00000022483	0.333496	0.281774
Wdr11	ENSMUSG00000042055	0.328956	0.264463
Kazn	ENSMUSG00000040606	0.322981	0.504285
Krr1	ENSMUSG00000063334	0.300455	0.37071
Actn1	ENSMUSG00000015143	0.294601	0.267363
Mbnl1	ENSMUSG00000027763	0.292171	0.245231
Syne2	ENSMUSG00000063450	0.291761	0.517032
Zfp236	ENSMUSG00000041258	0.257059	0.787131
Plekhg1	ENSMUSG00000040624	0.250303	0.236456
Lrp6	ENSMUSG00000030201	0.224934	0.235387
Laptm5	ENSMUSG00000028581	0.212898	0.388373
Cbr4	ENSMUSG00000031641	0.186057	0.347272
Slc1a3	ENSMUSG00000005360	0.158346	0.333817
Stox2	ENSMUSG00000038143	0.129796	0.270864
Arl14ep	ENSMUSG00000027122	0.122137	0.266217
Tgoln1	ENSMUSG00000056429	0.118546	0.303178
1500009L16Rik	ENSMUSG00000087651	0.115973	0.611641
Ier2	ENSMUSG00000053560	0.110207	0.363262
Clint1	ENSMUSG00000006169	0.106987	0.37539
Edem3	ENSMUSG00000043019	0.106844	0.242785
Cdc5l	ENSMUSG00000023932	0.103944	0.235816
Snx18	ENSMUSG00000042364	0.0979544	0.234324
Ephb2	ENSMUSG00000028664	0.0944349	0.253356
Rab4a	ENSMUSG00000019478	0.0929375	0.65378
Ankrd28	ENSMUSG00000014496	0.0896022	0.246582
Phlda1	ENSMUSG00000020205	0.0810335	0.493417
Tspan5	ENSMUSG00000028152	0.0721796	0.45399
Tiam2	ENSMUSG00000023800	0.0683539	0.232789
Epb41l4b	ENSMUSG00000028434	0.0678104	0.732108
Slc39a11	ENSMUSG00000041654	0.064109	0.692277
Fam208a	ENSMUSG00000040651	0.0633856	0.255136
Apbb2	ENSMUSG00000029207	0.0616115	0.454425
Ccdc34	ENSMUSG00000027160	0.0596647	0.405937
Banp	ENSMUSG00000025316	0.0195836	0.322807
Agfg1	ENSMUSG00000026159	0.00795471	0.240965
Cux1	ENSMUSG00000029705	-0.00171709	0.238378
Katnal1	ENSMUSG00000041298	-0.00491113	0.393574
Wwox	ENSMUSG00000004637	-0.0265969	0.697604
Fli1	ENSMUSG00000016087	-0.0344922	0.320846
Rasa3	ENSMUSG00000031453	-0.0445418	0.318445
Cdv3	ENSMUSG00000032803	-0.0449879	0.379838
Arhgap23	ENSMUSG00000049807	-0.0597882	0.318611
gene name	Ensembl gene ID	beta	se_beta
Wwtr1	ENSMUSG00000027803	-0.0666298	0.233134
Daam1	ENSMUSG00000034574	-0.0988271	0.251344
Ctnnb1	ENSMUSG00000006932	-0.13343	0.234934
Ap5z1	ENSMUSG00000039623	-0.138717	0.377781
Kcnk5	ENSMUSG00000023243	-0.14137	0.296977
Hs1bp3	ENSMUSG00000020605	-0.143306	0.413219
Trib1	ENSMUSG00000032501	-0.184305	0.270933
Msi2	ENSMUSG00000069769	-0.19413	0.236441
Nfe2l3	ENSMUSG00000029832	-0.197165	0.417242
Ndst1	ENSMUSG00000054008	-0.20835	0.35579
Prpf40a	ENSMUSG00000061136	-0.213506	0.235445
Mpped2	ENSMUSG00000016386	-0.229751	0.245114
Prex1	ENSMUSG00000039621	-0.251014	0.314667
Stk24	ENSMUSG00000063410	-0.273748	0.239544
Rerg	ENSMUSG00000030222	-0.277784	0.348247
Atoh8	ENSMUSG00000037621	-0.291865	1.32267
Tanc1	ENSMUSG00000035168	-0.304204	0.238075
Etnk1	ENSMUSG00000030275	-0.314539	0.437582
Sp7	ENSMUSG00000060284	-0.31679	0.335915
Tpm1	ENSMUSG00000032366	-0.332902	0.240474
P3h2	ENSMUSG00000038168	-0.335258	0.289152
Zfp703	ENSMUSG00000085795	-0.3503	0.394395
Vasn	ENSMUSG00000039646	-0.355388	0.246422
Tgfb2	ENSMUSG00000039239	-0.402809	0.259573
Palld	ENSMUSG00000058056	-0.42108	0.245693
Cpm	ENSMUSG00000020183	-0.438065	0.264783
Maff	ENSMUSG00000042622	-0.473155	0.467797
Pitpnc1	ENSMUSG00000040430	-0.473171	0.245622
Atf7ip	ENSMUSG00000030213	-0.498042	0.246957
Irf2bpl	ENSMUSG00000034168	-0.508632	0.27505
Col6a2	ENSMUSG00000020241	-0.521275	0.232937
Foxc1	ENSMUSG00000050295	-0.529448	0.233342
Zfp281	ENSMUSG00000041483	-0.538589	0.256009
Tob1	ENSMUSG00000037573	-0.542851	0.250311
Mgst2	ENSMUSG00000074604	-0.569264	0.385598
Myof	ENSMUSG00000048612	-0.585202	0.307767
Ctgf	ENSMUSG00000019997	-0.661003	0.399927
Cald1	ENSMUSG00000029761	-0.687378	0.468195
Afdn	ENSMUSG00000068036	-0.689557	0.260899
Pknox2	ENSMUSG00000035934	-0.691218	0.343306
Samd4	ENSMUSG00000021838	-0.719578	0.403197
Irs2	ENSMUSG00000038894	-0.738098	0.465841
Susd1	ENSMUSG00000038578	-0.807248	0.66911
Crim1	ENSMUSG00000024074	-0.833795	0.429805
Aff1	ENSMUSG00000029313	-0.8551	0.251717
Scube1	ENSMUSG00000016763	-0.88128	0.233632
Trps1	ENSMUSG00000038679	-0.946938	0.246777
gene name	Ensembl gene ID	beta	se_beta
Btg1	ENSMUSG00000036478	-1.01605	0.390924
Vps8	ENSMUSG00000033653	-1.0254	0.262691
Dysf	ENSMUSG00000033788	-1.03612	0.835686
Pdzd2	ENSMUSG00000022197	-1.03794	0.316857
Tax1bp1	ENSMUSG00000004535	-1.04263	0.271231
Plpp1	ENSMUSG00000021759	-1.05504	0.291902
Msrb3	ENSMUSG00000051236	-1.05565	0.306319
Runx2	ENSMUSG00000039153	-1.09879	0.254788
Lama4	ENSMUSG00000019846	-1.15809	0.261062
Wisp1	ENSMUSG00000005124	-1.16124	0.314858
Chst15	ENSMUSG00000030930	-1.18887	0.343259
Gsn	ENSMUSG00000026879	-1.2846	0.26406
Erg	ENSMUSG00000040732	-1.36817	0.244849
Rai14	ENSMUSG00000022246	-1.40084	0.263743
Arsi	ENSMUSG00000036412	-1.47785	0.508731
Axin2	ENSMUSG00000000142	-1.57637	0.301561
Myo1e	ENSMUSG00000032220	-1.63773	0.237042
Ptp4a3	ENSMUSG00000059895	-1.65875	0.469637
Pth1r	ENSMUSG00000032492	-1.67468	0.33247
Ets1	ENSMUSG00000032035	-1.70476	0.289219
Eps8	ENSMUSG00000015766	-1.71033	0.625762
Fgfr1	ENSMUSG00000031565	-1.85042	0.251631
Runx1	ENSMUSG00000022952	-2.15491	0.616262
Mbp	ENSMUSG00000041607	-2.20099	0.496992
Sox4	ENSMUSG00000076431	-2.34068	0.450599
Fam43a	ENSMUSG00000046546	-2.62025	0.423347
Npnt	ENSMUSG00000040998	-3.17844	0.698904
HC-specific SE
gene name	Ensembl gene ID	beta	se_beta
Scarf2	ENSMUSG00000012017	1.92168	0.426998
C1qtnf3	ENSMUSG00000058914	1.78013	0.240818
Ptn	ENSMUSG00000029838	1.66626	0.282381
Bdh1	ENSMUSG00000046598	1.58025	0.450134
Hjurp	ENSMUSG00000044783	1.49406	0.352849
Mtss1l	ENSMUSG00000033763	1.271	0.247154
Ppif	ENSMUSG00000021868	1.25234	0.256398
Itm2a	ENSMUSG00000031239	1.22089	0.279892
Tshz2	ENSMUSG00000047907	1.04209	0.265351
Gas7	ENSMUSG00000033066	1.02833	0.356119
Adgrl2	ENSMUSG00000028184	0.989852	0.244058
Dapk1	ENSMUSG00000021559	0.879643	0.287506
Cspg4	ENSMUSG00000032911	0.86883	0.546544
Vapb	ENSMUSG00000054455	0.856042	0.959406
Scarb2	ENSMUSG00000029426	0.835643	0.237278
Atg7	ENSMUSG00000030314	0.779424	0.403613
Umps	ENSMUSG00000022814	0.702254	0.277342
Sdc1	ENSMUSG00000020592	0.690254	0.455881
Srebf2	ENSMUSG00000022463	0.689606	0.539859
Slc12a8	ENSMUSG00000035506	0.640041	0.328924
Pkig	ENSMUSG00000035268	0.627926	0.292128
Mapkapk2	ENSMUSG00000016528	0.625374	0.642962
Actn4	ENSMUSG00000054808	0.589596	0.232826
Id3	ENSMUSG00000007872	0.555691	0.354887
Col5a1	ENSMUSG00000026837	0.55396	0.47746
Ahdc1	ENSMUSG00000037692	0.541624	0.737744
Dennd2a	ENSMUSG00000038456	0.532429	0.514052
Tmx1	ENSMUSG00000021072	0.50972	0.285837
Sdc3	ENSMUSG00000025743	0.490589	0.450375
Gnas	ENSMUSG00000027523	0.482172	0.291126
Trio	ENSMUSG00000022263	0.480955	0.676812
Crtc3	ENSMUSG00000030527	0.478367	0.423193
Capn6	ENSMUSG00000067276	0.472111	0.281661
Fam122b	ENSMUSG00000036022	0.468341	0.258506
Zfr	ENSMUSG00000022201	0.448043	0.272197
Arhgap5	ENSMUSG00000035133	0.40894	0.232828
Nfatc1	ENSMUSG00000033016	0.407528	0.244537
Foxn2	ENSMUSG00000034998	0.397807	0.481173
Sec22b	ENSMUSG00000027879	0.396252	0.240907
Col4a2	ENSMUSG00000031503	0.339873	0.369854
Cmip	ENSMUSG00000034390	0.33337	0.257996
Dse	ENSMUSG00000039497	0.329712	0.31108
Fstl1	ENSMUSG00000022816	0.32536	0.262393
Eif4g3	ENSMUSG00000028760	0.264916	0.23452
Cnn3	ENSMUSG00000053931	0.264346	0.359268
Reep3	ENSMUSG00000019873	0.25309	0.266892
gene name	Ensembl gene ID	beta	se_beta
Anxa6	ENSMUSG00000018340	0.246445	0.401693
Parva	ENSMUSG00000030770	0.238259	0.587442
Ralgds	ENSMUSG00000026821	0.237601	1.11754
Nenf	ENSMUSG00000037499	0.212575	0.620103
Wipf1	ENSMUSG00000075284	0.206742	0.413206
Srp9	ENSMUSG00000026511	0.154152	0.275622
Tgfbr2	ENSMUSG00000032440	0.114635	0.236004
Nckap5l	ENSMUSG00000023009	0.0894626	0.344025
Phlda1	ENSMUSG00000020205	0.0810335	0.493417
Tomm20	ENSMUSG00000093904	0.046235	0.271973
Arhgef17	ENSMUSG00000032875	0.0348348	0.33924
Fam129b	ENSMUSG00000026796	0.0189781	0.24366
Tnfrsf1b	ENSMUSG00000028599	0.0160953	0.408518
Tead3	ENSMUSG00000002249	-0.0214978	0.758387
Cradd	ENSMUSG00000045867	-0.0229294	0.417131
Medag	ENSMUSG00000029659	-0.0319459	0.370112
Cmss1	ENSMUSG00000022748	-0.0386186	0.336549
Kirrel	ENSMUSG00000041734	-0.041947	0.288581
Slc9a1	ENSMUSG00000028854	-0.0423098	0.342728
B4galt5	ENSMUSG00000017929	-0.0832007	0.419554
Tspyl4	ENSMUSG00000039485	-0.140442	0.314422
Rhob	ENSMUSG00000054364	-0.14177	0.588611
Stx16	ENSMUSG00000027522	-0.15752	0.269263
Frmd4a	ENSMUSG00000026657	-0.180343	0.407177
Atp1a1	ENSMUSG00000033161	-0.190347	0.373143
Rcan1	ENSMUSG00000022951	-0.213872	0.316827
Itgb5	ENSMUSG00000022817	-0.242463	0.408355
Bhlhe40	ENSMUSG00000030103	-0.24278	0.289623
Tmem51	ENSMUSG00000040616	-0.245937	0.378452
Lpp	ENSMUSG00000033306	-0.252841	0.258366
Aagab	ENSMUSG00000037257	-0.268511	0.416031
Ccnl1	ENSMUSG00000027829	-0.2714	0.246303
Rxra	ENSMUSG00000015846	-0.275148	0.421103
Lamc1	ENSMUSG00000026478	-0.277523	0.344724
Wsb1	ENSMUSG00000017677	-0.31461	0.690524
Tnnt3	ENSMUSG00000061723	-0.319742	0.872803
Coro1c	ENSMUSG00000004530	-0.328584	0.376248
Col18a1	ENSMUSG00000001435	-0.33153	0.32844
Slc38a2	ENSMUSG00000022462	-0.354648	0.4185
Slc29a1	ENSMUSG00000023942	-0.368271	0.435274
Actb	ENSMUSG00000029580	-0.375263	0.369536
Litaf	ENSMUSG00000022500	-0.392573	0.576188
St5	ENSMUSG00000031024	-0.39678	0.833519
Slc44a1	ENSMUSG00000028412	-0.402696	0.268517
Src	ENSMUSG00000027646	-0.446864	0.309315
Smad1	ENSMUSG00000031681	-0.457182	0.300322
Macf1	ENSMUSG00000028649	-0.515959	0.240547
gene name	Ensembl gene ID	beta	se_beta
Bicc1	ENSMUSG00000014329	-0.517351	0.455237
Fmnl3	ENSMUSG00000023008	-0.522571	0.670794
Ecm2	ENSMUSG00000043631	-0.606891	0.629329
Adam19	ENSMUSG00000011256	-0.659896	0.400408
Rreb1	ENSMUSG00000039087	-0.661475	0.376506
Shb	ENSMUSG00000044813	-0.701093	0.496284
Mex3a	ENSMUSG00000074480	-0.722972	0.262153
Mical3	ENSMUSG00000051586	-0.745917	0.275618
Ubash3b	ENSMUSG00000032020	-0.761021	0.424307
Zcchc6	ENSMUSG00000035248	-0.779921	0.235682
Rab3il1	ENSMUSG00000024663	-0.788	0.347997
Slc25a26	ENSMUSG00000045100	-0.817755	0.386545
Chd7	ENSMUSG00000041235	-0.819018	0.238858
Map4k4	ENSMUSG00000026074	-0.834756	0.233085
Foxn3	ENSMUSG00000033713	-0.847705	0.766208
Sash1	ENSMUSG00000015305	-0.865646	0.549179
Bach2	ENSMUSG00000040270	-0.875545	0.825789
Ksr1	ENSMUSG00000018334	-0.894127	0.518431
Cdh1	ENSMUSG00000031673	-1.00612	0.232652
Maml3	ENSMUSG00000061143	-1.02009	0.265093
Dhrs3	ENSMUSG00000066026	-1.17103	0.449545
Klf6	ENSMUSG00000000078	-1.1768	0.261203
Clic4	ENSMUSG00000037242	-1.18749	0.235783
Gadd45b	ENSMUSG00000015312	-1.20383	0.311395
Rgl1	ENSMUSG00000026482	-1.22377	0.279376
Klf3	ENSMUSG00000029178	-1.24198	0.237732
Rbms1	ENSMUSG00000026970	-1.30969	0.279742
Ier3	ENSMUSG00000003541	-1.33165	1.09208
Ablim1	ENSMUSG00000025085	-1.36643	0.581777
Hdac7	ENSMUSG00000022475	-1.37105	0.333348
Lhfp	ENSMUSG00000048332	-1.40711	0.675648
Htra1	ENSMUSG00000006205	-1.44166	0.577439
Tcf7l2	ENSMUSG00000024985	-1.45355	0.284261
Fos	ENSMUSG00000021250	-1.58495	0.419442
Smox	ENSMUSG00000027333	-1.65757	0.313948
Bcar3	ENSMUSG00000028121	-1.88351	0.434537
Cep85l	ENSMUSG00000038594	-1.93825	0.257319
Filip1l	ENSMUSG00000043336	-2.00024	0.369563
Zfp217	ENSMUSG00000052056	-2.16129	0.425402
Col10a1	ENSMUSG00000039462	-4.18202	1.02783
common SE
gene name	Ensembl gene ID	beta	se_beta
Prelp	ENSMUSG00000041577	2.94006	0.433991
Dlk1	ENSMUSG00000040856	2.61875	0.245285
Boc	ENSMUSG00000022687	2.51578	0.340124
Fignl1	ENSMUSG00000035455	1.8391	0.341651
Creb3l2	ENSMUSG00000038648	1.73785	0.233569
Rab11fip4	ENSMUSG00000017639	1.73347	0.307381
Igf2r	ENSMUSG00000023830	1.71484	0.255006
Chst11	ENSMUSG00000034612	1.69235	0.347041
Pxn	ENSMUSG00000029528	1.48614	0.44404
Synpo	ENSMUSG00000043079	1.4741	0.261044
Rin3	ENSMUSG00000044456	1.44311	0.310784
Flnb	ENSMUSG00000025278	1.28239	0.254133
Id1	ENSMUSG00000042745	1.12938	0.293597
Cep41	ENSMUSG00000029790	1.1262	0.38869
Usp29	ENSMUSG00000051527	1.12001	0.236268
Fzd7	ENSMUSG00000041075	1.06599	0.253511
Fgfr3	ENSMUSG00000054252	1.05787	0.234039
Zmynd8	ENSMUSG00000039671	1.05393	0.250281
Zfp395	ENSMUSG00000034522	1.03215	0.34091
Rusc2	ENSMUSG00000035969	1.01678	0.304094
Snai1	ENSMUSG00000042821	1.01458	0.401058
Mrpl23	ENSMUSG00000037772	0.993404	0.330538
Ergic1	ENSMUSG00000001576	0.941478	0.256718
Sec14l1	ENSMUSG00000020823	0.93748	0.249407
Lrp1	ENSMUSG00000019814	0.924164	0.301296
Ltv1	ENSMUSG00000019814	0.924164	0.301296
Dnm3	ENSMUSG00000040265	0.890673	0.69471
Fndc3b	ENSMUSG00000039286	0.853834	0.242173
Pcbp1	ENSMUSG00000051695	0.847373	0.252229
Pde4b	ENSMUSG00000028525	0.799357	0.29315
Nfic	ENSMUSG00000055053	0.77694	7.16765
Ubtd1	ENSMUSG00000025171	0.759921	0.509353
Soga1	ENSMUSG00000055485	0.732031	0.366918
Morn1	ENSMUSG00000029049	0.706791	0.40823
Farp1	ENSMUSG00000025555	0.663893	0.244131
Pim3	ENSMUSG00000035828	0.632554	0.338538
Hspg2	ENSMUSG00000028763	0.613881	0.391367
Amotl2	ENSMUSG00000032531	0.583879	0.340137
Mon2	ENSMUSG00000034602	0.563748	0.245478
Vgll4	ENSMUSG00000030315	0.50911	0.292398
2410131K14Rik	ENSMUSG00000032840	0.46727	0.300568
Gse1	ENSMUSG00000031822	0.44271	0.520673
Nfix	ENSMUSG00000001911	0.440748	0.429055
Nepro	ENSMUSG00000036208	0.400244	0.301216
H6pd	ENSMUSG00000028980	0.359059	0.570812
Ski	ENSMUSG00000029050	0.350328	0.233844
gene name	Ensembl gene ID	beta	se_beta
Abt1	ENSMUSG00000036376	0.339827	0.328757
Trak1	ENSMUSG00000032536	0.319202	0.372619
Ptma	ENSMUSG00000026238	0.312468	0.237521
Cxxc5	ENSMUSG00000046668	0.29651	0.266495
Dusp7	ENSMUSG00000053716	0.285921	0.269822
Sh3pxd2a	ENSMUSG00000053617	0.271601	0.271726
Elk3	ENSMUSG00000008398	0.270585	0.274282
Rara	ENSMUSG00000037992	0.189305	0.296796
6430573F11Rik	ENSMUSG00000039620	0.157238	0.375471
Haus7	ENSMUSG00000031371	0.154678	0.362453
Hif1a	ENSMUSG00000021109	0.153746	0.233648
Ddit4	ENSMUSG00000020108	0.147486	0.360637
Tgoln1	ENSMUSG00000056429	0.118546	0.303178
Sema6a	ENSMUSG00000019647	0.113713	0.233485
Spsb1	ENSMUSG00000039911	0.0930834	0.338529
Tspan9	ENSMUSG00000030352	0.0346654	0.588922
Sh3bp4	ENSMUSG00000036206	0.0189474	0.267241
Mlph	ENSMUSG00000026303	0.0091613	0.423031
Spred2	ENSMUSG00000045671	0.00608121	0.287633
Phc2	ENSMUSG00000028796	-0.0427831	0.642949
Notch2	ENSMUSG00000027878	-0.0433296	0.443491
Sept9	ENSMUSG00000059248	-0.0574511	0.268558
Mbnl2	ENSMUSG00000022139	-0.0924552	0.245156
Nfkbia	ENSMUSG00000021025	-0.107214	0.599695
Ryk	ENSMUSG00000032547	-0.126114	0.235254
Msi2	ENSMUSG00000069769	-0.19413	0.236441
S1pr3	ENSMUSG00000067586	-0.227001	0.543429
Rgs3	ENSMUSG00000059810	-0.267694	0.305845
Zfhx3	ENSMUSG00000038872	-0.291294	0.318911
Xpnpep1	ENSMUSG00000025027	-0.293914	0.273063
Mrps23	ENSMUSG00000023723	-0.293955	0.313954
Tbc1d1	ENSMUSG00000029174	-0.305236	0.406006
Tm2d1	ENSMUSG00000028563	-0.314786	0.363958
Fmnl2	ENSMUSG00000036053	-0.316296	0.289061
Zcchc24	ENSMUSG00000055538	-0.341579	0.471559
Rnf144a	ENSMUSG00000020642	-0.349973	0.271958
Slc38a6	ENSMUSG00000044712	-0.385054	0.236139
Fancc	ENSMUSG00000021461	-0.420368	0.346828
Dnajb12	ENSMUSG00000020109	-0.432859	0.236137
Chd2	ENSMUSG00000078671	-0.45627	0.235755
App	ENSMUSG00000022892	-0.473497	0.250943
Disp1	ENSMUSG00000030768	-0.673254	0.236529
Tead1	ENSMUSG00000055320	-0.697343	0.289479
Cd9	ENSMUSG00000030342	-0.779326	0.278514
Errfi1	ENSMUSG00000028967	-0.864553	0.27565
Sept11	ENSMUSG00000058013	-0.888735	0.233581
Iqgap1	ENSMUSG00000030536	-0.934651	0.28589
gene name	Ensembl gene ID	beta	se_beta
Lacc1	ENSMUSG00000044350	-0.974565	0.377828
Clmp	ENSMUSG00000032024	-1.07356	0.274769
Myh9	ENSMUSG00000022443	-1.08976	0.326896
Il17rd	ENSMUSG00000040717	-1.11293	0.338325
Gab1	ENSMUSG00000031714	-1.21809	0.232983
Wasf2	ENSMUSG00000028868	-1.35498	0.259728
Ldlrad4	ENSMUSG00000024544	-1.35729	0.290798
Bmf	ENSMUSG00000040093	-1.40821	0.616657
Nln	ENSMUSG00000021710	-1.42352	0.600386
Lrch1	ENSMUSG00000068015	-1.54018	0.285328
Hes1	ENSMUSG00000022528	-1.89423	0.429068
Epha2	ENSMUSG00000006445	-1.98947	0.31182
Pim1	ENSMUSG00000024014	-2.2458	0.26731
shifted SE
gene name	Ensembl gene ID	beta	se_beta
Bcor	ENSMUSG00000036959	-0.236477	0.284681
Cdkn1c	ENSMUSG00000037664	-0.0499563	0.255025
Col4a2	ENSMUSG00000031503	0.339873	0.369854
D6Ertd527e	ENSMUSG00000090891	-0.77679	0.284261
Dab2ip	ENSMUSG00000026883	0.404743	0.257822
Dgki	ENSMUSG00000038665	-0.146439	0.360066
Ets2	ENSMUSG00000022895	-0.135834	0.250534
Fgfr2	ENSMUSG00000030849	1.10132	0.23586
Hmga2	ENSMUSG00000056758	1.40578	0.239665
Map4k3	ENSMUSG00000024242	-0.415297	0.237579
Med13l	ENSMUSG00000018076	0.439433	0.262798
Ncor2	ENSMUSG00000029478	0.851962	0.250143
Pmepa1	ENSMUSG00000038400	-0.891214	0.269366
Prickle1	ENSMUSG00000036158	1.85163	0.288422
Rad51b	ENSMUSG00000059060	0.433413	0.364428
Smad3	ENSMUSG00000032402	-0.938373	0.417592
Smad7	ENSMUSG00000025880	-0.0660747	0.45007
Tcf4	ENSMUSG00000053477	-0.382101	0.249157
Tns3	ENSMUSG00000020422	0.855834	0.316988
Zfp36l1	ENSMUSG00000021127	-1.42818	0.237884
Zfp36l2	ENSMUSG00000045817	0.0179128	0.239707
Zfp532	ENSMUSG00000042439	-0.476714	0.5068
Acot11	ENSMUSG00000034853	0.345791	0.39663
Irf2bp2	ENSMUSG00000051495	-0.0995922	0.415977
Notch1	ENSMUSG00000026923	0.2273	1.15514
Nfib	ENSMUSG00000008575	0.669647	0.398002
Phactr2	ENSMUSG00000062866	0.508374	0.235273
Tgfbr3	ENSMUSG00000029287	0.928799	0.282064
Tns1	ENSMUSG00000055322	-0.686336	0.279809
Zmiz1	ENSMUSG00000007817	1.00435	0.293399
